# Ultrapotent bispecific antibodies neutralize emerging SARS-CoV-2 variants

**DOI:** 10.1101/2021.04.01.437942

**Authors:** Hyeseon Cho, Kristina Kay Gonzales-Wartz, Deli Huang, Meng Yuan, Mary Peterson, Janie Liang, Nathan Beutler, Jonathan L. Torres, Yu Cong, Elena Postnikova, Sandhya Bangaru, Chloe Adrienna Talana, Wei Shi, Eun Sung Yang, Yi Zhang, Kwanyee Leung, Lingshu Wang, Linghang Peng, Jeff Skinner, Shanping Li, Nicholas C. Wu, Hejun Liu, Cherrelle Dacon, Thomas Moyer, Melanie Cohen, Ming Zhao, F. Eun-Hyung Lee, Rona S. Weinberg, Iyadh Douagi, Robin Gross, Connie Schmaljohn, Amarendra Pegu, John R. Mascola, Michael Holbrook, David Nemazee, Thomas F. Rogers, Andrew B. Ward, Ian A. Wilson, Peter D. Crompton, Joshua Tan

## Abstract

The emergence of SARS-CoV-2 variants that threaten the efficacy of existing vaccines and therapeutic antibodies underscores the urgent need for new antibody-based tools that potently neutralize variants by targeting multiple sites of the spike protein. We isolated 216 monoclonal antibodies targeting SARS-CoV-2 from plasmablasts and memory B cells of COVID-19 patients. The three most potent antibodies targeted distinct regions of the RBD, and all three neutralized the SARS-CoV-2 variants B.1.1.7 and B.1.351. The crystal structure of the most potent antibody, CV503, revealed that it binds to the ridge region of SARS-CoV-2 RBD, competes with the ACE2 receptor, and has limited contact with key variant residues K417, E484 and N501. We designed bispecific antibodies by combining non-overlapping specificities and identified five ultrapotent bispecific antibodies that inhibit authentic SARS-CoV-2 infection at concentrations of <1 ng/mL. Through a novel mode of action three bispecific antibodies cross-linked adjacent spike proteins using dual NTD/RBD specificities. One bispecific antibody was >100-fold more potent than a cocktail of its parent monoclonals *in vitro* and prevented clinical disease in a hamster model at a 2.5 mg/kg dose. Notably, six of nine bispecific antibodies neutralized B.1.1.7, B.1.351 and the wild-type virus with comparable potency, despite partial or complete loss of activity of at least one parent monoclonal antibody against B.1.351. Furthermore, a bispecific antibody that neutralized B.1.351 protected against SARS-CoV-2 expressing the crucial E484K mutation in the hamster model. Thus, bispecific antibodies represent a promising next-generation countermeasure against SARS-CoV-2 variants of concern.
