## Supplementary Table 1 for "Ultrapotent bispecific antibodies neutralize emerging SARS-CoV-2 variants"

### Sheet: Supplementary Table 1
Supplementary Table 1. Details of mAbs isolated from plasmablasts (PB) and memory B cells (MBC)
Name	Isotype	Donor	Cell type	K/L	VH	VL	%VH	%VL	HCDR3	LCDR3	COV-2 spike	COV-2 RBD	CoV-2 NTD	CoV-1 spike	CoV-1 RBD	MERS	NL63	229E	HKU1	OC43	Neut IgG (ng/mL)
CV060	IgA2	5	PB	K	3-72	3-11	95.58	95.34	13	9	4.99	2.883	-0.0104795	-0.0810259	-0.0228823	0.0493531	0.0459638	-0.00518877	0.0176875	0.0265109	>10000
CV028	IgG1	5	PB	L	3-30-3	3-1	99.31	99.28	10	9	6.14	0.4839	2.07784	-0.0547186	-0.0229177	0	-0.00359418	-0.0229677	-0.0157943	-0.00525151	>10000
CV084	IgA1	5	PB	K	3-30-3	1-39	99.31	100	18	9	14.11	12.8	0.00884213	-0.0564633	0.0917472	0.0263289	-0.0264342	-0.00527337	0.0546329	-0.001876	925.1
CV067	IgA1	5	PB	L	1-18	8-61	100	100	27	10	12	1.115	-0.0263945	2.53455	-0.0211743	-0.0262962	0.0494988	-0.0104356	-0.0104356	-0.00882743	>10000
CV031	IgG1	5	PB	L	1-24	2-14	100	99.31	14	10	14.1	0.8569	2.91051	-0.0653334	-0.0283576	0.0282914	0.038727	-0.00172301	0	-0.0229507	969.3
CV047	IgG1	5	PB	L	3-9	2-11	92.36	92.36	15	10	9.57	5.02	0.0493954	-0.0494753	-0.0265116	0.00363152	-0.0193202	-0.0175907	-0.0457575	-0.00349501	5835.9
CV078	IgA1	5	PB	K	3-9	1-33	100	100	26	11	12.2	9.923	-0.00710695	-0.0758927	-0.0175425	-0.0125131	0.00690781	-0.0176625	-0.0017942	-0.0230834	4048.8
CV052	IgG1	5	PB	L	3-23	1-40	99.31	100	12	11	13.37	1.472	0.0246133	2.60438	0.0193558	0.01243	0.0441825	0.0229636	0.0248236	0.139433	>10000
CV037	IgG1	5	PB	L	3-30	2-11	100	100	15	10	12.9	9.509	-0.0017756	0.0440789	-0.00878707	0.0193295	0.0106829	0.0123173	0.156967	0.0405612	1331.53
CV039	IgG3	5	PB	L	3-30	3-25	97.92	100	13	12	14.5	0.937	2.85359	0.0105795	0.0230507	0.00872752	0	-0.0282763	-0.0106465	-0.00890651	>10000
CV068	IgA1	5	PB	L	4-4	2-23	100	100	16	10	10.59	0.4887	2.84936	-0.0651534	0.0124008	-0.0246882	-0.00181197	-0.0266064	-0.0246882	-0.0336539	>10000
CV049	IgG1	5	PB	L	4-38-2	3-19	100	100	17	12	11.69	1.287	2.85695	-0.0282763	0.00872752	-0.0157228	0.0160198	0.0335862	-0.00352371	-0.00868441	>10000
CV044	IgG1	6	PB	L	3-33	3-10	100	100	14	12	9.34	0.5772	0.086379	-0.0564083	-0.0212624	-0.0687333	-0.0423412	-0.0440291	-0.0582977	-0.0388178	>10000
CV040	IgG1	6	PB	L	4-34	2-14	95.09	97.22	20	10	3.98	2.111	-0.0228421	1.457	-0.00169136	1.10952	-0.0139645	0.0106164	1.66866	1.71628	>10000
CV042	IgG1	6	PB	L	1-46	6-57	100	100	24	10	13.73	1.334	2.66896	-0.00881619	0.0581953	0.0264659	0.0369836	0.0245832	0.0176089	0.00529231	3411.08
CV064	IgA2	6	PB	L	1-46	1-44	100	100	17	11	8.835	0.3449	2.91762	-0.0299632	0	-0.0229153	0.00705925	0.0141622	0.00354397	-0.00178289	>10000
CV073	IgA1	6	PB	L	1-46	3-25	100	100	22	11	7.69	0.7554	2.85359	-0.0193052	0.01591	0.0211358	0.0017612	0.0634721	0.0370392	0.0546501	>10000
CV081	IgA1	6	PB	L	1-46	1-44	100	100	16	11	11.4	10.1	-0.0370399	-0.0424242	0.610264	0.0122123	0.0723355	0.0422273	0.0176169	0.008702	556.65
CV074	IgA1	6	PB	L	3-48	3-1	90.62	93.91	13	9	11.5	1.175	0.0105807	2.06366	-0.00531434	-0.0405035	-0.0264153	-0.0210665	-0.0157829	-0.0122958	>10000
CV062	IgA1	6	PB	L	5-51	2-14	94.44	96.53	11	11	5.8	2.48	-0.014138	-0.0865216	-0.0424453	0.00354224	-0.0177678	-0.0264342	-0.0336559	-0.0371084	>10000
CV077	IgA1	6	PB	K	4-59	3-15	99.3	100	22	10	14.17	11.85	0.890767	-0.0422742	0.0687834	0.0211094	0.0300751	0.0246474	0.0106829	0.0141261	8394.42
CV085	IgA1	6	PB	K	3-66	3-20	91.93	92.91	22	9	15.34	13.65	0.0828889	0.00165733	0.208139	0.021011	0.0580855	0.0334931	0.00871027	0.00871027	1483.9
CV043	IgG1	6	PB	K	2-70	3-15	99.66	99.64	13	9	6.895	5.368	-0.0247575	-0.0670003	0.119937	0.0213275	0.0600666	0.0248128	0.00709929	0.00709929	7553.17
CV058	IgA1	6	PB	L	2-70	1-40	99.66	99.31	14	11	8.39	0.651	2.85686	0.0264212	0.148161	-0.00525151	-0.0317031	-0.0706162	-0.0140963	-0.0176542	>10000
CV030	IgG1	6	PB	K	3-30-3	1-5	99.31	99.28	14	8	13.9	0.7758	0.0846456	2.56294	0.063462	0.0582161	0.00179024	0.0494277	0.0264153	0.0141194	>10000
CV051	IgG1	6	PB	L	1-2	2-23	98.61	100	25	10	9.426	6.365	0.0351918	-0.049389	0.00343835	0.00893182	0.0264395	0.019485	-0.0123956	-0.00339737	>10000
CV086	IgA1	6	PB	L	1-2	3-19	100	100	14	12	9.418	5.557	0.0245937	0.301587	0.0123936	0.0246762	0.0316023	0.0246762	0.0158146	-0.00361518	>10000
CV089	IgA1	6	PB	K	1-18	3-15	100	100	27	11	14.95	12.42	0.0581724	-0.0722736	0.151617	0.067007	0.0739902	0.0582551	0.0193601	0.0369277	2591.21
CV055	IgA1	6	PB	K	1-24	3-20	100	100	20	9	9.752	0.5044	2.8086	-0.0494257	-0.0211361	-0.0246133	0.00884818	-0.0122738	-0.0194052	-0.0669239	>10000
CV071	IgA1	6	PB	L	1-24	2-8	99.31	100	14	12	10.52	0.3499	2.79833	-0.0882008	-0.0564239	-0.05641	-0.044107	-0.0616798	-0.0740168	-0.0475652	9591.38
CV032	IgG1	6	PB	L	3-9	3-21	100	99.64	14	11	8.63	8.841	0.130546	0.298072	2.47124	0.0510115	0.054569	0.0580977	0.0315953	0.0634287	>10000
CV034	IgG1	6	PB	K	3-23	1-5	100	100	13	8	5.72	1.106	0.23117	0.044174	-0.00169136	-0.0370239	0.00704055	0.00345267	-0.0176875	-0.0652444	>10000
CV038	IgG1	6	PB	L	3-30	1-40	92.71	95.93	13	6	11.99	0.5176	0.056404	-0.02822	-0.0124027	0.0265187	0.0282728	-0.00874966	-0.0176792	-0.0264351	>10000
CV045	IgG3	6	PB	L	3-30	3-25	97.92	100	13	12	14.1	0.7439	2.81829	-0.0052278	0.0334911	-0.0175929	0.00708691	0.0087646	0.0158608	0.0247545	>10000
CV050	IgG1	6	PB	K	3-30	1-33	100	100	16	10	14	8.965	-0.00713543	2.33007	2.91944	-0.0141017	-0.0122628	0.0248456	-0.0510534	-0.00881033	>10000
CV087	IgA1	6	PB	L	3-30	3-10	100	100	17	11	9.975	0.5147	2.85827	0.088153	0.00343752	0.0124027	0.0300046	0.00355791	0.00185994	-0.0282359	3123.92
CV093	IgG1	7	PB	L	3-7	3-1	99.31	98.21	13	10	13.37	0.3795	-0.00883794	2.24169	0.00345267	-0.00893182	-0.0176674	0.0210314	-0.0142282	-0.0213275	>10000
CV305	IgG1	7	MBC	K	3-48	3-11	100	100	20	9	6.748	1.381	2.1131	-0.0459154	-0.0652923	-0.00361012	-0.00706775	-0.0247813	-0.00180131	-0.0353767	>10000
CV278	IgG1	7	MBC	K	3-66	1-5	97.54	98.21	11	5	2.627	1.198	-0.0351809	-0.0351809	-0.0351809	-0.00716414	-0.0140903	-0.0370644	-0.0176854	-0.0565584	>10000
CV282	IgG1	7	MBC	K	4-30-2	2-28	100	100	17	9	5.602	0.3351	2.65542	-0.0510758	-0.024625	0.0142117	-0.00340204	-0.00340204	-0.0174687	-0.0174687	>10000
CV293	IgG1	7	MBC	L	1-2	2-23	100	100	18	11	5.34	0.5258	0.0158823	2.33022	-0.0281623	0.0440755	-0.0122654	0.0335107	0.00180131	0.0105213	>10000
CV283	IgG1	7	MBC	K	3-21	3-15	98.26	100	23	10	12.19	0.617	1.9897	-0.0722807	-0.0351118	0.0229198	0.0388419	-0.0353731	-0.0458562	0.0545927	>10000
CV280	IgG1	7	MBC	K	3-30	1-17	100	100	31	9	10.4	0.4451	1.30523	-0.0282617	0.0599885	-0.0265109	-0.00537077	0.0141622	-0.0476487	0.00880627	3805
CV279	IgG1	7	MBC	L	3-30	1-40	94.44	98.61	18	12	2.883	0.3827	0.00166078	1.82375	-0.00367624	-0.00710695	-0.0141545	-0.0529615	-0.0441177	-0.0352639	>10000
CV284	IgG1	7	MBC	K	3-30	2-28	93.4	97.62	18	9	2.639	0.1435	2.0479	1.82566	-0.0492728	0.00710695	0.0142686	0.00882286	-0.04411	-0.0227826	>10000
CV291	IgG1	7	MBC	K	3-30	2-24	88.89	95.58	11	9	5.048	0.3453	1.23829	0.698544	0.0229649	-0.0123018	-0.00884957	0.0458417	0.0388122	0.0264676	>10000
CV297	IgA2	7	MBC	K	3-30	1-27	98.61	98.21	19	9	7.476	5.733	-0.0123301	-0.056359	-0.0227867	0.0176625	0	0.00350822	-0.00353679	-0.0160399	>10000
CV299	IgA1	7	MBC	L	3-30	3-21	95.49	96.77	14	12	3.817	0.4212	0.0176089	0.313957	-0.00704549	-0.0212852	-0.0106759	-0.00887829	-0.0511525	-0.0370049	>10000
CV657	IgG1	26	MBC	K	3-53	3-20	98.6	97.87	11	9	13.61	12.14	0.336881	-0.0458291	0.0193752	0.0142716	0.0654242	0.0266361	0.051217	0	799.3
CV652	IgG1	26	MBC	L	1-58	3-1	98.26	98.21	18	8	14.69	13.19	0.0370268	2.17993	2.93065	0.0404287	0.0193973	0.0158837	0.0263403	-0.0176886	>10000
CV661	IgG1	26	MBC	L	1-69	2-14	98.96	97.57	22	10	14.97	13.69	0.0318366	0.476309	0.135874	-0.0299742	0.0158823	-0.00526988	-0.0440661	-0.0440661	863.2
CV664	IgG1	26	MBC	K	3-21	3-11	96.53	98.57	16	9	16.11	15.53	0.00534263	-0.0511348	0.601458	-0.00701148	0.00880627	0.0105463	0.0158809	-0.0193493	78.0844
CV935	IgG1	41	PB	K	4-31	3-11	100	100	14	11	8.056	0.9053	-0.0228135	2.43957	-0.0228135	0	-0.0547079	-0.0529066	-0.019363	-0.045952	>10000
CV969	IgG1	41	PB	K	4-39	1-5	99.66	99.64	17	11	11.19	6.849	-0.00361587	0.867735	2.32848	-0.00709737	0.015949	-0.0370999	-0.0458377	0.00875587	>10000
CV958	IgG1	41	PB	L	1-2	2-14	100	100	18	10	12.77	10.46	-0.0123038	-0.0617748	0.00530516	0	0.0441112	0.0105701	0	0.038727	3206.1
CV972	IgA2	41	PB	L	3-30	3-19	92.71	98.92	13	13	2.594	1.169	0	0.340447	-0.0176776	-0.0211332	-0.0317208	-0.0353589	-0.0670871	-0.0353589	>10000
CV977	IgG1	41	PB	K	3-30	3-11	100	98.92	16	9	4.613	1.103	0.150042	1.34942	1.08661	0.0105863	0	0.0405373	0.001876	-0.0211893	>10000
CV990	IgG1	41	PB	K	3-30	1-5	100	99.64	25	9	13.87	1.381	2.68165	-0.0757977	0.0105463	0.00345289	-0.0019302	-0.015887	0	0.0123414	>10000
CV1060	IgG1	47	PB	L	3-33	1-44	100	100	22	11	7.777	4.585	-0.024625	1.03191	2.20527	-0.00715433	-0.00182324	-0.00715433	0.00703838	-0.00715433	>10000
CV1071	IgG1	47	PB	L	3-33	3-10	99.31	100	14	11	9.759	0.8984	0.0616446	-0.0229535	0.0228629	0.0299736	0.015772	0.0387621	-0.0441146	0.00526988	>10000
CV1136	IgG1	47	PB	L	3-33	3-10	100	100	14	9	11.34	0.7337	-0.0316804	0.594398	-0.0228582	0.0246571	-0.00704876	-0.0177371	-0.0299775	-0.0458907	>10000
CV1106	IgG1	47	PB	L	4-39	6-57	100	100	12	9	13.95	11.69	-0.0387833	0.354604	2.56139	-0.0123323	0.010657	0.0018797	0.0318543	-0.0017159	7671.78
CV1134	IgG1	47	PB	K	4-39	1-39	100	95.34	12	9	3.733	2.32	0.091785	-0.0827562	0.758505	-0.00524451	0	0.0458474	0.00695457	0.00871999	>10000
CV1153	IgG1	47	PB	L	4-39	6-57	99.31	99.66	11	10	12.68	6.685	0.859014	-0.0458844	0.982478	-0.0177209	0.00525287	0.0159358	-0.047628	-0.0246571	>10000
CV1105	IgG1	47	PB	K	3-43	1-33	100	98.92	17	8	11.52	0.4461	2.71529	-0.0668998	0.0512465	-0.0406179	-0.0512271	-0.0210849	-0.0388202	-0.0157943	>10000
CV1097	IgG1	47	PB	L	1-46	1-44	100	100	16	11	11.52	9.952	-0.0352366	-0.0845456	-0.00527337	-0.0298783	0.0142021	-0.0104861	0.00186429	-0.0422427	3447.89
CV1159	IgG1	47	PB	K	1-46	1-39	99.65	99.64	9	9	4.736	0.6371	-0.023004	-0.075825	-0.023004	-0.04227	0.0476368	-0.0122931	-0.00885385	-0.04227	>10000
CV1165	IgG1	47	PB	L	1-46	1-40	99.65	99.65	19	11	13.8	6.999	-0.0192982	2.23489	2.77001	0.0210517	-0.0301008	0.0404287	0.0193973	0.0492868	>10000
CV1172	IgG3	47	PB	L	1-46	1-47	100	100	19	11	2.817	0.84	-0.0177556	1.28757	-0.038903	0.0353767	0.00175158	0.026478	0.0158918	-0.00707784	>10000
CV1024	IgG2	47	PB	K	3-53	1-39	91.93	99.64	15	9	2.139	1.147	-0.0299423	0.617315	-0.0265116	-0.0281847	-0.0475806	-0.0352302	-0.0247044	-0.0212517	>10000
CV1058	IgG1	47	PB	K	3-53	1-9	99.3	100	11	9	13.2	11.45	-0.0442094	-0.0776118	0.148095	0.0283826	0.0300846	0.038866	-0.00162126	0.0230444	540.105
CV1049	IgG2	47	PB	L	4-59	7-43	99.65	99.31	12	9	3.095	1.091	0.968317	-0.0794041	0.0335239	0.0299632	0.00885385	-0.015893	-0.0369244	-0.0423453	>10000
CV1149	IgG1	47	PB	K	4-59	1-5	98.6	98.57	19	10	8.906	0.9144	-0.0264153	-0.0722996	-0.0192982	0.0158217	0.0511525	0.0300144	0.0211528	0.0369405	>10000
CV1166	IgG1	47	PB	L	4-59	2-11	91.93	100	15	11	3.872	0.6599	1.86964	-0.0441336	-0.0246904	0.0229749	0.00710695	0.00538424	0.00882286	-0.0211281	>10000
CV1176	IgG2	47	PB	L	4-59	6-57	99.65	100	12	9	12.57	9.881	-0.0600218	-0.0581761	1.92079	0.059984	0.0458438	0.0546877	0.06186	0.0300208	>10000
CV1025	IgG1	47	PB	L	4-61	6-57	98.97	99.66	12	9	13.31	10.33	-0.0158428	-0.0811508	0.952529	-0.0227879	0.00355334	0.0283878	-0.0122628	-0.0192511	>10000
CV1117	IgG1	47	PB	K	4-61	1-12	99.66	99.64	12	9	2.259	0.9504	0.0228703	-0.0440536	0.0475946	0.0105463	-0.0176614	0.00880627	0.0228421	-0.00537077	>10000
CV1121	IgA1	47	PB	K	4-61	3-15	95.88	98.21	18	9	9.21	0.5264	2.7329	-0.0599695	-0.00867998	-0.0422706	-0.0211325	0.0299632	-0.0247281	-0.0264508	>10000
CV1052	IgA1	47	PB	L	3-66	2-8	85.96	95.14	17	10	4.05	1.135	0.211699	-0.0651945	0.0829127	-0.00871999	0.0159138	-0.0352175	0.00350947	-0.00176543	>10000
CV1018	IgG1	47	PB	L	1-69	3-19	99.31	99.64	10	11	3.335	1.514	0.0810333	-0.0406664	0.169232	-0.0282728	-0.0264085	-0.0247206	-0.00175408	-0.0158827	>10000
CV1043	IgG1	47	PB	L	1-69	2-18	99.65	91.32	15	10	5.28	1.873	0.336963	-0.0369005	0.488663	0.100634	0.0477801	0.0652708	0.121737	0.0406771	>10000
CV1063	IgG3	47	PB	L	1-69	1-47	99.31	100	18	12	14.68	12.4	-0.0122956	-0.0318009	-0.00878848	0.0301159	0.0211473	0.0248236	0.0459336	0.0106164	9313.22
CV1182	IgG1	47	PB	K	1-69	3-20	98.96	100	18	9	16.21	15.57	0.0192982	-0.05829	0.340347	0.021081	-0.0495213	0.00527337	-0.0283826	0.00527337	89.3731
CV1011	IgG1	47	PB	K	2-70	1-39	99.66	98.92	12	9	5.18	3.83	0.172929	-0.0370272	0.167627	0.017655	-0.00868618	0.017655	0.00367012	-0.00868618	>10000
CV1184	IgG1	47	PB	K	2-70	1-39	100	98.92	11	9	3.216	1.584	0.0157943	0.553769	0.208084	-0.0160198	-0.0230961	-0.00544577	-0.00356607	-0.0123504	>10000
CV1017	IgA1	47	PB	K	1-2	1-39	96.88	95.7	12	9	7.34	0.4668	2.78003	-0.0510687	0.0212149	0.0229901	0.0124516	0.0282354	0.0106945	-0.00165733	>10000
CV1089	IgG1	47	PB	L	1-2	2-23	100	100	17	10	9.425	0.6759	2.76463	-0.0687925	0.0211066	-0.0247945	0.0211028	-0.0194102	-0.00715658	-0.0283039	>10000
CV1125	IgG1	47	PB	L	1-2	3-25	99.65	99.64	6	11	13.82	0.5305	1.21698	-0.0794945	-0.008857	-0.0545574	-0.0246474	-0.0211188	-0.0192731	-0.0157877	>10000
CV1141	IgM	47	PB	L	1-2	3-21	100	100	16	12	11.66	9.203	-0.0281847	-0.075795	0.0035719	0.00351358	-0.0158837	0.024545	-0.00881561	-0.02131	>10000
CV999	IgG3	47	PB	K	1-18	4-1	100	100	20	9	9.515	1.454	2.56242	-0.0176118	0.238099	0.00360153	0.0247537	0.0211743	0.00188278	0.00188278	>10000
CV1016	IgG1	47	PB	L	1-18	1-40	100	99.65	21	11	13.17	10.24	0.361521	1.46922	2.70342	0.0105554	0.0298536	-0.0106499	0	0.0192909	>10000
CV1036	IgG1	47	PB	L	1-18	3-25	98.96	96.42	15	10	2.475	1.327	0.0635593	-0.040481	0.0177502	0.00704165	-0.0581511	0.0018058	-0.0246271	-0.0281772	ND
CV1050	IgG1	47	PB	K	1-18	6D-21	100	100	13	9	9.064	9.136	-0.014152	2.02317	2.92412	-0.00353886	0.0247366	0.0195264	-0.0105036	0	>10000
CV1098	IgG1	47	PB	L	1-18	3-27	98.61	100	13	11	13.96	0.6467	2.90351	-0.0689203	0.0245832	-0.0158826	0.0230463	-0.0158826	-0.0511525	-0.0139836	>10000
CV1030	IgG1	47	PB	K	3-7	1-12	99.65	99.64	18	9	2.471	0.2017	0.0723715	-0.0776227	0.00706406	0	-0.0441642	-0.042246	0.017634	-0.00174003	>10000
CV1076	IgG1	47	PB	K	3-7	1-5	98.61	100	11	10	10.9	8.289	-0.019437	-0.0494243	0.959491	0.00172988	-0.0266059	-0.0107239	-0.00367475	0.00172988	>10000
CV1082	IgG1	47	PB	K	3-9	3-20	98.96	99.29	16	10	12.56	9.898	0.00710034	2.37213	2.86009	-0.00708611	0.0105975	-0.0265024	0.00715433	-0.0194817	>10000
CV1113	IgG1	47	PB	L	3-9	3-25	100	100	14	11	3.822	0.5761	0.174621	-0.0633713	0.121783	0.0476062	0.0229779	0.0423313	0.0317666	0.0440967	>10000
CV1007	IgG1	47	PB	K	3-15	3-20	100	100	26	7	14.88	0.5113	2.71857	-0.0582593	0.017547	-0.0298807	-0.0547043	-0.0281828	-0.0176806	-0.00522903	>10000
CV1057	IgG1	47	PB	L	3-15	6-57	99.32	98.63	14	9	10.53	1.024	2.93071	-0.0333606	-0.017546	-0.00712764	0.0352175	0.0282914	-0.0159571	-0.0387449	1950.76
CV1124	IgG1	47	PB	L	3-15	6-57	99.66	99.66	12	10	11.44	9.887	0.0122908	-0.056421	1.54866	-0.0159482	-0.0229665	-0.0318161	-0.00352956	-0.0352684	>10000
CV1152	IgG1	47	PB	L	3-15	3-1	99.66	98.92	14	8	13.77	1.277	2.89496	-0.0529916	-0.0123292	0.0404205	0.00348538	0.00348538	-0.0176674	0.00165446	1871.37
CV1157	IgG1	47	PB	K	3-15	1-NL1	99.66	99.64	24	9	15	13.62	-0.0371619	-0.05829	0.687855	-0.0107003	0.0263622	-0.0177209	-0.00531718	0.00169536	649.824
CV1026	IgG1	47	PB	K	3-21	3-15	99.65	99.64	19	10	13.6	1.289	2.54876	-0.0617355	-0.0405383	-0.0245832	-0.0264174	-0.0387903	-0.0282594	-0.0476485	>10000
CV1002	IgG1	47	PB	K	3-30	1-33	100	100	20	9	11.07	6.461	-0.0334354	1.56453	2.83521	0.0210567	-0.0265465	0.0193959	0.0316997	-0.0123538	>10000
CV1065	IgG1	47	PB	L	3-30	3-1	99.65	100	10	9	6.087	0.897	2.25557	-0.0105876	0.0140598	-0.0353935	0.0370362	0.0176772	-0.0265706	-0.0177556	>10000
CV1019	IgG1	47	PB	L	4-4	2-23	100	99.31	9	10	11.35	1.262	2.88623	-0.0511525	0.00877733	0.0423451	-0.00527608	0.0124448	0.0265574	0.00367475	>10000
CV1061	IgG1	47	PB	L	4-4	2-23	99.65	100	13	10	10.61	0.8231	2.88538	-0.0600666	-0.0177077	-0.0775805	-0.0441238	0.00186073	-0.00355751	-0.0335207	>10000
CV1062	IgG3	47	PB	K	4-4	3-15	100	100	16	9	5.762	0.8048	2.29651	-0.0404652	-0.0404652	0.0265706	0	-0.0210523	-0.0246624	-0.0210523	>10000
CV1079	IgA1	47	PB	L	4-4	2-23	99.31	100	12	10	6.134	0.4843	2.33534	-0.0811508	-0.0652579	-0.0282679	-0.035376	-0.0141964	0.0211803	-0.0246571	>10000
CV1090	IgG1	47	PB	L	4-4	2-23	100	100	21	10	9.208	0.7581	2.52036	-0.038786	0.204664	-0.0158112	0.0547067	0.0142257	0.0318366	0.00709623	>10000
CV1130	IgG1	47	PB	L	4-4	2-23	100	100	11	10	10.49	0.7615	2.79735	-0.0582017	-0.0105649	-0.00695488	0.00885969	0.0281569	-0.00525287	-0.0194493	>10000
CV1115	IgG3	47	PB	K	1-69-2	4-1	100	99.33	17	9	11.18	0.5719	2.67721	-0.059977	0.107586	0.00882166	-0.0370225	0.00710292	0.0157829	-0.0547079	>10000
CV1208	IgG1	47	MBC	K	3-53	1-33	100	100	11	9	10.27	6.465	-0.0230653	-0.0654242	-0.00890978	-0.0229738	0.00186073	0.0281569	-0.0247468	-0.0016815	>10000
CV1206	IgG1	47	MBC	K	1-69	2-30	99.31	100	12	9	15.36	14.47	-0.0301415	-0.063494	0.0845557	-0.010574	-0.00702063	-0.010574	-0.010574	-0.0139568	479.2
CV1197	IgG1	49	PB	L	4-39	6-57	99.66	99.66	15	9	12.73	10.61	0.0211211	1.7938	2.67459	0.0213162	0.00896572	-0.00879205	-0.0122497	-0.0175808	>10000
CV1223	IgG1	49	MBC	K	3-13	1-5	98.6	100	19	11	12.41	11.15	-0.044103	-0.0776589	0.931345	0.00866648	0.0175457	0.0158227	-0.00884295	0.00690781	>10000
CV607	IgG1	50	PB	L	4-31	2-14	98.28	97.92	12	11	11.61	1.26	1.24882	2.62165	1.38464	1.65449	1.16061	0.850172	1.49575	1.51338	>10000
CV611	IgG2	50	PB	L	4-34	7-43	90.53	92.36	9	13	12.64	3.632	2.80666	2.73002	2.83548	2.59338	2.31911	1.91022	2.47992	2.42851	>10000
CV597	IgG1	50	PB	L	4-39	1-44	98.97	100	18	11	14.54	13.4	-0.0140359	-0.0757573	0.23117	-0.0369754	-0.0158146	0.00706775	0.00182324	0.0299998	439.909
CV622	IgG1	50	PB	L	4-39	2-23	100	99.31	15	10	12.84	1.298	2.80874	-0.0512108	-0.00343071	0.028283	0.0600218	0.028283	-0.0035286	-0.00521011	>10000
CV630	IgA1	50	PB	L	4-39	2-14	99.66	97.57	13	10	14.23	1.241	2.70575	0.0775992	0.00355791	0.0510477	0.0405167	-0.00360098	-0.0141964	0.0299003	>10000
CV594	IgG1	50	PB	L	1-46	3-25	98.96	97.85	19	11	13.78	1.188	2.90467	-0.0652068	0.144654	0.036905	0.0333524	0.0247059	0.0386704	0.0510027	814.675
CV595	IgG1	50	PB	L	5-51	9-49	100	100	13	14	8.018	1.245	-0.00188278	-0.0353757	0.026421	-0.0211325	0.00708805	-0.00886011	-0.031835	-0.0247281	>10000
CV609	IgG1	50	PB	K	5-51	1D-13	98.96	100	13	9	12.32	10.81	-0.0299408	2.27894	2.90317	-0.0123292	0.0457575	0.0387391	0.0387391	0.0227826	>10000
CV626	IgA1	50	PB	K	3-53	1-39	99.65	99.28	16	10	11.41	8.661	0.0105673	0.153402	0.00531579	0.00704549	0.0335114	0.0228932	0.723113	0.615506	6297.79
CV574	IgG1	50	PB	K	4-59	1-9	100	99.64	16	10	13.58	8.03	0.0264085	2.53092	0.433825	0.00710262	0.0229709	0.0175434	0	0.0106108	>10000
CV583	IgG3	50	PB	K	4-59	1-5	90.18	90.94	10	10	12.97	1.387	1.10949	-0.0740774	0.296356	-0.0229901	-0.0282855	-0.0140598	-0.0282855	-0.0299632	>10000
CV635	IgA1	50	PB	L	4-59	3-25	99.65	99.28	16	11	14.22	1.172	2.90221	0.162238	0.0281485	0.00706775	0.0140223	0.0122497	-0.0194297	-0.0158146	472.564
CV576	IgG1	50	PB	K	1-69	3-20	98.61	100	15	10	13.69	10.13	-0.00183423	1.82552	2.46588	-0.0070402	0.019379	0.0122816	-0.0124448	0.00169536	501.659
CV602	IgG1	50	PB	K	1-69	3-20	99.31	100	11	9	13.88	2.445	0	2.02133	2.33503	0.0141909	-0.0369802	0.00715343	-0.0369802	-0.0228421	632.647
CV639	IgA1	50	PB	K	2-70	3-20	90.72	95.04	11	11	3.564	2.634	-0.030086	-0.0777232	-0.0317773	-0.00705925	-0.0211973	-0.0511127	-0.0264085	-0.0352929	>10000
CV633	IgA1	50	PB	K	5-10-1	3-20	98.96	99.29	18	9	9.965	1.205	1.15716	-0.0811104	-0.0228466	-0.0441038	-0.0492926	-0.00171197	-0.0352543	-0.0317309	>10000
CV624	IgG2	50	PB	L	1-18	1-40	89.58	94.1	19	11	10.16	1.199	2.63757	-0.0811236	0.0829819	0.0334024	-0.0283358	0.0106116	-0.0264968	0	>10000
CV584	IgG1	50	PB	L	3-23	1-40	97.22	98.26	18	12	13.33	1.552	2.76648	-0.0494748	0.0758063	0.0158252	0.0211398	0.0299632	-0.0140903	0.0176594	7096.82
CV603	IgG1	50	PB	K	3-30	3-15	98.96	99.28	18	10	13.9	1.276	2.63036	1.42344	-0.0105385	0.0123445	-0.014177	-0.0424242	-0.0494717	-0.0546536	>10000
CV593	IgG1	50	PB	K	4-4	3-15	98.96	98.92	10	10	9.45	1.033	2.631	0.767326	-0.0457575	-0.0476487	-0.0510919	-0.0371274	-0.0229153	-0.0706286	>10000
CV790	IgG1	50	MBC	K	4-31	1-39	89.35	91.04	15	9	9.492	3.647	0.0352982	0.0317769	1.71268	-0.00365416	-0.00715433	-0.0405929	-0.021253	-0.0460204	>10000
CV789	IgG1	50	MBC	K	4-39	1-39	99.66	100	21	9	11.13	9.223	0.00177682	-0.0422564	0.0529293	0.0158525	0.0370268	0.0299306	0.0406062	-0.00343835	2355.88
CV743	IgG3	50	MBC	L	4-39	1-40	97.25	97.22	13	11	12.1	0.5229	-0.00529275	-0.017747	-0.0265116	0.0599695	0.0671229	0.00350947	0.0634848	0.0317566	>10000
CV753	IgG1	50	MBC	L	4-39	2-14	100	99.31	19	10	11.97	0.5118	0.112947	2.58069	-0.00871523	-0.0388825	0.0229337	-0.0440645	-0.0264508	0.00355848	>10000
CV784	IgG1	50	MBC	K	4-39	1-17	99.31	100	17	9	10.36	0.4629	2.74473	0.495578	0.008857	-0.0352302	-0.0547737	-0.00707464	-0.0617283	-0.0247044	>10000
CV798	IgG1	50	MBC	L	4-39	3-21	92.78	94.98	13	11	9.17	5.213	0.243431	-0.0300506	0.00877392	0.00713543	0.00713543	-0.00868441	0	0.00366938	>10000
CV755	IgG1	50	MBC	L	3-43	2-14	100	99.31	16	11	7.891	0.4024	2.86188	-0.0634169	-0.0494337	0.0139645	0.00864655	0.00703838	0.0121991	-0.0176378	7859.98
CV774	IgG1	50	MBC	K	3-49	3-15	90.14	93.55	17	8	12.74	9.927	0.562733	1.3406	0.0388528	0.0123301	0.00540398	0.00701215	-0.00528856	-0.00694301	6962.96
CV779	IgG1	50	MBC	K	3-53	1-12	100	99.64	11	10	13.63	11.73	-0.0192909	-0.0617369	-0.00522014	0.00709737	-0.0193218	0.0106925	-0.00350017	-0.0193218	1509.85
CV772	IgG1	50	MBC	L	4-59	3-1	100	100	14	8	4.825	0.7395	2.73671	-0.0335032	0.0105673	0.0142686	-0.0158396	0.0124043	0.0300448	0.0266064	>10000
CV752	IgG1	50	MBC	L	4-59	1-44	100	100	11	11	4.639	0.499	2.06895	-0.0564854	0	0.0776378	0.040634	0.040634	0.0530014	0.0636196	>10000
CV807	IgG1	50	MBC	L	4-59	3-9	97.54	97.85	22	8	12.22	9.765	0.564404	-0.0723449	0.0881196	0.0107003	0.0229819	-0.0052548	0.0019302	0.0123956	>10000
CV762	IgG1	50	MBC	K	1-69	3-20	99.31	98.58	21	11	13.1	9.963	1.26641	2.40432	2.88106	-0.0476487	0.00880627	0.0158809	-0.0299632	-0.024795	>10000
CV766	IgG1	50	MBC	K	1-69	3D-20	100	100	21	9	3.447	1.886	0.0334456	-0.0405832	0.0211332	0.0634713	-0.0175929	0.00524927	0.0124027	-0.0229636	>10000
CV778	IgG1	50	MBC	L	1-24	2-14	100	99.31	14	10	12.18	0.5638	2.88436	0.858981	-0.0317938	-0.0157351	0.023004	-0.0351323	-0.0263622	-0.0122497	8365.4
CV760	IgG1	50	MBC	L	2-5	1-47	100	98.6	14	11	8.497	0.9418	2.79063	-0.0405383	0.0512169	-0.0105807	-0.030086	-0.0282483	-0.017681	-0.00707359	>10000
CV731	IgG2	50	MBC	L	3-7	7-46	93.75	95.14	8	11	8.415	5.63	-0.0458933	-0.0618071	-0.0158735	0.017546	0.0229519	-0.0105412	0.0317015	0.00526644	>10000
CV739	IgG1	50	MBC	L	3-7	7-46	96.88	96.53	8	11	8.429	5.76	0.0246833	-0.038816	-0.0106756	0.00708805	0.00884213	0	0.0176638	-0.0141971	>10000
CV820	IgG1	50	MBC	K	3-15	2-28	99.66	100	24	9	13.07	11.73	0.00872752	-0.0511525	0.0246517	0.00529754	0.0458562	0.0458562	0.058288	0.0565584	759.4
CV746	IgG1	50	MBC	K	3-15	1-5	98.98	99.28	9	9	12.89	0.537	-0.0476761	2.60221	-0.0406062	-0.0106272	-0.0123292	-0.00705582	0.0105531	-0.0213275	>10000
CV761	IgG1	50	MBC	L	3-23	3-25	89.93	93.91	13	11	5.015	0.6599	-0.017661	-0.0882692	-0.0370362	-0.028186	-0.0370847	-0.0334305	-0.0177077	-0.0618111	>10000
CV757	IgG1	50	MBC	L	3-30	1-51	91.32	95.09	26	11	10.63	0.5114	2.68057	-0.0582583	-0.00531349	0.0122654	0.0140667	0.00351358	0.0158606	0.0122654	>10000
CV782	IgG1	50	MBC	L	3-30	1-44	95.49	95.44	18	11	4.285	0.7565	0.382713	2.10434	0.758426	0.0087646	0.0512216	0.0476174	1.91732	1.94025	>10000
CV796	IgG1	50	MBC	L	4-4	2-14	99.31	98.96	13	10	11.31	9.059	-0.00171197	-0.0829252	0.052875	-0.00886161	-0.0494329	-0.0406951	-0.0282914	-0.0229742	2925.03
CV759	IgG1	50	MBC	L	4-4	2-23	100	100	8	10	10.87	0.5576	2.81606	-0.0546501	-0.059977	-0.00697422	-0.0299408	-0.0439791	-0.0245832	-0.0387903	>10000
CV936	IgG1	55	PB	L	3-33	3-10	98.96	98.92	14	11	10.99	0.9347	0.0264163	-0.0300694	0.0211028	0.0123901	-0.0458141	-0.0212318	-0.0246338	-0.0228399	>10000
CV981	IgG1	55	PB	L	3-33	3-10	99.31	100	14	11	11.25	1.086	0	-0.0616161	-0.0316529	0.00878707	-0.0759713	-0.0477346	-0.0336539	-0.0123378	>10000
CV963	IgG1	55	PB	L	4-39	2-23	95.53	97.57	15	10	6.607	5.504	0.0229042	-0.0724042	0.867784	0.0248456	-0.0280419	-0.0122628	-0.0157429	-0.0316513	>10000
CV941	IgG1	55	PB	L	3-53	3-21	97.19	99.64	12	11	11.48	9.716	-0.0247044	-0.0669728	0.0175728	0.0212277	0.0246669	0.0175676	0.010547	-0.010603	1084.77
CV525	IgG1	55	PB	K	4-59	3-20	97.54	99.65	6	9	10.97	0.2625	-0.0281404	2.59778	0.00363809	-0.00361012	-0.00524451	0.00518193	0	-0.0159274	>10000
CV532	IgG1	55	PB	L	4-59	3-1	98.25	98.21	17	9	12.05	0.289	2.84916	-0.0228974	-0.0228974	0.040608	0.0670254	0.0529631	0.0829264	0.0335325	1248.05
CV943	IgG1	55	PB	K	3-66	1-9	98.6	99.64	11	10	13.76	12.12	-0.00349394	-0.0599051	0.0794132	-0.0494548	-0.0529498	-0.0246496	-0.0106314	-0.0636068	674.882
CV988	IgG1	55	PB	K	3-66	1-5	97.19	99.28	10	9	12.97	9.305	-0.0159716	2.28403	2.93206	-0.00339737	0.0158748	0.0158748	-0.0123956	-0.00873556	>10000
CV503	IgG1	55	PB	L	1-69	2-8	97.85	99.65	17	10	15.24	14.16	-0.0140338	-0.0758684	1.32118	-0.00355848	0.0458219	0	0.0193752	0.00528365	59.1933
CV560	IgG1	55	PB	L	2-70	7-43	98.97	100	20	9	7.932	0.3651	2.86423	-0.0580855	-0.0122906	-0.0229311	-0.00527608	-0.00527608	-0.00704912	-0.0176398	>10000
CV939	IgG1	55	PB	L	2-70	7-43	99.66	99.31	20	9	9.238	0.8627	2.88731	-0.0495313	0.0457262	-0.0740149	-0.0230122	-0.00179024	-0.0388825	-0.070562	>10000
CV975	IgG1	55	PB	L	3-30-3	2-14	98.96	98.61	14	11	12.55	0.9052	1.26825	2.54689	0.0283038	-0.0493942	0.0264844	-0.00692613	0.014212	-0.0316023	>10000
CV997	IgG1	55	PB	K	3-30-3	1-39	98.26	100	14	9	13.04	1.331	0.0352986	2.53138	0.0141279	-0.00349394	-0.0599051	-0.0440595	-0.0141477	-0.00349394	>10000
CV944	IgG1	55	PB	K	1-2	2-24	99.31	99.66	21	9	6.179	1.431	0.0882029	0.14294	-0.0369957	0	0.00171998	0.0247352	-0.00883886	-0.0228629	>10000
CV956	IgG1	55	PB	K	1-2	2-40	98.96	99.66	14	9	14.39	1.483	2.88151	-0.0565463	0.0670582	0.00350017	0.00184571	0.028283	-0.00708611	-0.0140987	615.996
CV961	IgG1	55	PB	K	1-3	3-15	99.31	99.64	18	10	6.491	1.243	-0.0299097	2.18888	-0.0106116	-0.0334851	-0.0035956	-0.00704788	-0.00531831	-0.0528824	>10000
CV954	IgG1	55	PB	L	2-26	2-11	99.31	100	17	8	13.75	1.596	2.67459	0.0140915	0.105825	-0.00175828	0.0177077	0	0.0193891	-0.0193769	>10000
CV962	IgG1	55	PB	L	3-7	3-1	97.57	99.64	12	9	13	1.375	0.0458232	2.5909	0.0192909	-0.0070402	0.00357137	-0.00360098	0.0141126	-0.00877007	>10000
CV506	IgG1	55	PB	L	3-9	1-44	99.31	98.95	16	11	13.51	11.03	-0.0229224	1.6122	2.88306	-0.049471	0.019363	0.00529231	0.0158477	-0.00535759	3838.54
CV993	IgG1	55	PB	L	3-9	3-19	99.65	98.92	22	13	15.4	14.01	1.49226	2.47312	2.91096	-0.00719308	0.0299168	-0.03703	-0.0123538	-0.0212154	46.4534
CV991	IgG1	55	PB	K	3-11	1-39	99.31	99.64	22	9	13	11.21	-0.0352152	2.39889	2.83172	0.0670731	0.0511722	0.044198	0.0353197	0.0424368	>10000
CV527	IgG1	55	PB	L	3-15	2-14	98.64	93.75	20	8	9.234	0.2384	2.50633	-0.049416	-0.0106465	0.0175425	0.0192585	-0.0282914	0.0192585	0.00692613	>10000
CV524	IgG3	55	PB	L	3-21	1-51	99.31	100	19	12	11.35	0.2531	2.82273	-0.0142257	-0.017741	-0.017634	-0.0581436	-0.0493939	-0.0351918	-0.0529754	2715.2
CV521	IgG1	55	PB	L	3-30	3-10	97.22	99.64	19	11	12.48	0.3389	2.92886	-0.0759463	-0.0317426	-0.00527337	-0.0230653	-0.0459655	-0.00527337	-0.0371084	133.084
CV548	IgG1	55	PB	K	3-30	3-20	98.61	98.94	14	10	11.89	1.9	-0.0123292	2.55395	0	0.0017159	-0.0898329	-0.0264042	-0.0475569	-0.0264042	>10000
CV964	IgG1	55	PB	L	3-30	3-27	97.22	98.21	16	9	9.738	1.465	2.90245	-0.0565167	-0.0177022	0.0351118	0.0176378	0.021081	-0.00899827	-0.0195722	1170.62
CV564	IgG1	55	PB	K	4-4	3D-15	99.31	99.64	10	9	10.7	0.3922	2.85645	1.43408	-0.0140781	-0.0176137	-0.0370987	0.00172271	-0.00713543	-0.0142117	>10000
CV1213	IgG1	55	MBC	L	1-2	6-57	99.31	100	14	10	11.85	8.954	0.0334546	1.17466	2.05658	0.0123292	0.0439346	-0.0211609	-0.0283826	0.00881561	>10000
CV1209	IgG1	55	MBC	K	3-13	1-39	98.95	99.64	16	10	9.517	8.894	-0.0087866	0.0775992	2.82298	0.0176089	0.0139988	0.0158076	0.00521011	0.0263289	>10000
CV572	IgA1	93	PB	L	3-33	3-10	98.61	99.28	14	12	12.35	1.467	0.257463	-0.047623	0	0.0193662	0.00879887	-0.0212517	0	-0.0370945	>10000
CV518	IgG1	93	PB	K	4-39	1D-12	97.94	99.28	15	8	12.87	0.4137	2.85595	2.21705	0.0688177	-0.00535759	0.0334546	-0.0193959	-0.00183423	-0.0230653	>10000
CV565	IgG1	93	PB	K	4-59	3-20	99.3	98.23	6	9	10.69	0.4127	0.0635711	2.6386	0	0.0177135	0.0107146	0.00189897	-0.0141199	0.00717234	>10000
CV570	IgA1	93	PB	L	3-7	2-14	99.65	98.96	11	12	5.157	0.9971	0.0052501	-0.030068	0.0052501	0.00348705	0.0317525	-0.0211973	0.0299738	0.00522014	>10000
CV573	IgM	93	PB	K	3-30	3-15	99.31	100	17	9	13.09	1.291	-0.0194402	0.634979	-0.0563823	0.0299508	0.0387005	0.0210213	0.0192486	0.00166787	>10000
CV916	IgA1	98	PB	K	3-53	3-15	100	98.92	11	10	11.12	8.068	-0.0193052	-0.049342	0	-0.0141971	-0.0247281	-0.0230122	-0.0158785	-0.0211325	8511.48
CV883	IgG1	98	PB	K	1-69	3-11	100	99.64	11	10	9.749	0.9005	2.89092	0.0723928	-0.00700233	0.0387787	0.0742126	0.0141964	0.0194493	0.0177678	2945.36
CV887	IgG1	98	PB	K	3-74	3-15	99.31	98.57	19	9	12.04	1.077	2.77662	1.88024	0	-0.00171489	0.0158248	-0.0440967	-0.0318009	-0.0528674	>10000
CV926	IgG1	98	PB	L	3-74	3-1	98.26	99.64	14	9	11.01	0.5534	-0.0139832	2.57021	-0.0246854	-0.0423453	-0.0141199	-0.0105954	-0.029936	-0.0334161	>10000
CV857	IgG1	98	PB	L	3-30-3	3-27	100	100	18	9	7.302	1.029	0.507991	1.67566	0.0387817	0.0140037	0.00175709	0.0175409	0.00871523	-0.00710034	>10000
CV864	IgG1	98	PB	L	1-24	2-18	99.65	100	21	10	14.58	0.5531	2.85831	-0.0546945	-0.0123533	-0.0052749	0.0159565	0.00365467	0.0229749	-0.0140308	4363.16
CV882	IgG1	98	PB	L	2-5	3-1	99.31	98.57	12	10	14.35	1.269	0.0493228	2.55401	0.0528447	-0.0210665	-0.0210665	-0.0457575	-0.0316656	-0.0351459	>10000
CV902	IgG1	98	PB	K	2-26	1-39	99.31	99.64	13	9	14.17	0.1691	2.68202	-0.058134	-0.00170814	-0.0123292	0.0282655	-0.0087707	-0.0545998	-0.0159171	>10000
CV898	IgA1	98	PB	L	3-9	2-23	98.96	99.65	21	12	12.6	1.289	2.72238	0.236317	1.39343	-0.0158827	0.0299738	-0.0299746	0.00882166	-0.0230393	>10000
CV859	IgG1	98	PB	K	3-13	1-39	99.3	99.64	24	10	9.7	8.968	-1.11474	-0.582065	1.39768	-0.178141	-0.213432	-0.192258	-0.276917	-0.216947	>10000
CV904	IgG1	98	PB	K	3-23	1-17	99.31	100	10	10	8.282	0.7581	2.75056	-0.0440839	-0.00889371	0.0634825	0.0211066	0.0106045	0.0229074	0.00173308	>10000
CV877	IgG1	98	PB	K	3-30	1D-12	100	99.64	15	9	2.433	1.464	0.310383	-0.0687874	0.543244	0.022947	0.017681	0.0423137	0.065239	0	ND
CV901	IgG1	98	PB	K	3-30	3-11	98.96	99.64	14	10	13.39	0.9659	-0.0159136	2.6185	0.139356	0.0334098	0.0281349	0.0245823	0.0141126	0.035328	>10000
CV855	IgG1	98	PB	K	6-1	1-5	99.33	98.92	15	9	13.09	0.8496	2.89363	-0.068796	-0.040676	0.0405167	0.0141126	0.0245823	0.0071136	0.0299003	1820.25
CV1196	IgG1	110	PB	L	3-48	3-1	96.18	98.57	13	9	13.61	0.7374	0.0212096	2.51903	0.00536521	-0.0247945	-0.00715658	0.00181197	0	-0.00348034	>10000
CV1200	IgG1	110	PB	K	1-69	1-39	98.96	99.64	19	8	9.564	8.112	-0.0334753	-0.042441	-0.0211249	-0.0265752	-0.012347	0.00338807	-0.0246762	-0.035419	>10000
CV1199	IgG1	110	PB	L	3-30-3	3-1	97.57	99.28	13	10	14.71	0.5911	0.0546816	2.35147	-0.00701433	-0.0616569	0.00537077	-0.033522	0.00714637	-0.00693301	>10000
CV1195	IgG1	110	PB	L	2-26	3-25	98.63	98.92	14	9	11.41	10.1	-0.0246283	2.09553	2.93711	0.00529763	0.00886346	0.022841	-0.0123258	-0.00883049	>10000
CV1217	IgG1	110	MBC	K	3-53	3-11	97.19	100	11	11	11.76	10.22	-0.0246982	-0.058134	0.45162	0.008857	0.0158456	0.017537	-0.0194432	-0.0352684	1692.6
CV1216	IgG1	110	MBC	K	1-69	1-39	100	99.64	17	8	15.74	14.87	-0.00704658	-0.0105336	0.0688067	0.412638	-0.0195435	-0.00186429	0.00336925	-0.0142686	5054.83
Binding to COV-2 spike and RBD are reported as AUC as titrations were performed.
Binding to other antigens are reported as MFI (single concentration tested).
